# Tomato roots sense horizontal/vertical mechanical impedance and divergently modulate root/shoot metabolome

**DOI:** 10.1101/2021.02.01.429093

**Authors:** Alka Kumari, Sapana Nongmaithem, Sameera Devulapalli, Yellamaraju Sreelakshmi, Rameshwar Sharma

**Author notes:** Author for Correspondence, **E-mail** (RS).

## Abstract

Plant roots encounter coarse environs right after emergence from the seeds. Little is known about metabolic changes enabling roots to overcome the soil impedance. Tomato seedlings grown vertically or horizontally, at increasing hardness, exhibited lateral roots proliferation, shorter hypocotyls, and primary roots. In primary root tips, hardness-elicited loss of amyloplasts staining; induced ROS and NO accumulation. The levels of IBA, zeatin, jasmonates, and salicylic acids markedly differed in roots and shoots exposed to increasing hardness. Hardness lowered IAA and elevated ABA levels, while increased ethylene emission was confined to horizontally-impeded seedlings. The trajectories of metabolomic shifts distinctly differed between vertically/horizontally-impeded roots/shoots. In horizontal roots, amino acids were the major affected group, while in vertical roots, sugars were the major group. Commonly affected metabolites in roots and shoots, trehalose, dopamine, caffeoylquinic acid, and suberic acid, hallmarked the signature for hardness. Increasing hardness lowered *SnRK1a* expression in roots/shoots implying regulation of metabolic homeostasis by the SnRK1 signalling module. Our data suggest that though hardness is a common denominator, roots sense the horizontal/vertical orientation and correspondingly modulate metabolite profiles.

**Significance statement:** We show that the tomato roots sense the magnitude of hardness as well as the horizontal and vertical orientation. The hardness divergently modulates the phytohormone and metabolite levels in roots and shoots. The trajectory of the metabolic shift in vertically-grown seedling distinctly differs from horizontally-grown seedlings. ABA and trehalose were the hallmark of hardness stress and may influence metabolic alteration via the SNRK signalling pathway.
