## Supplementary material for "Tomato roots sense horizontal/vertical mechanical impedance and divergently modulate root/shoot metabolome": Table S2

### Sheet: Raw data and p Value
Table S2: List of phytohoromones identified in root and shoot of tomato seedling. Phytohormones, their relative levels in three biological replicates, detcted in the root and shoot of tomato seedlings grown on different percentage of agarose. The level of significance was based on p-value (≤ 0.05). Yellow boxes indicates the changes are significant comapre to root and shoot hormones of 0.2 % .
Hormone	Short name of hormones used in metabolic network		0.2HRoot-1	0.2HRoot-2	0.2HRoot-3	Mean	SD	SE			0.6HRoot-1	0.6HRoot-2	0.6HRoot-3	Mean	SD	SE			0.6VRoot-1	0.6VRoot-2	0.6VRoot-3	Mean	SD	SE			0.8HRoot-1	0.8HRoot-2	0.8HRoot-3	Mean	SD	SE			0.8VR1	0.8VR2	0.8VR3	Mean	SD	SE			1HR1	1HR2	1HR3	Mean	SD	SE
Zeatin	Zea		0.233104	0.226058	0.244134	0.234432	0.0091107	0.00526007			0.108839	0.106699	0.0975497	0.104363	0.00599651	0.00346209			0.0968678	0.100088	0.106608	0.101188	0.00496229	0.00286498			0.0599593	0.0594726	0.0542928	0.0579082	0.0031405	0.00181317			0.131775	0.121158	0.139862	0.130932	0.0093808	0.00541601			0.108138	0.144334	0.158262	0.136911	0.0258728	0.0149377
IAA	IAA		3.7925	3.71622	4.44974	3.98615	0.403286	0.232837			1.04302	0.84084	1.02729	0.970384	0.112464	0.0649308			1.64016	1.80488	1.83366	1.75957	0.104405	0.060278			1.28901	2.86067	0.972492	1.70739	1.01123	0.583834			0.216942	0.268466	0.27814	0.254516	0.0328977	0.0189935			0.758951	0.915527	0.900689	0.858389	0.0864346	0.0499031
IBA	IBA		0.0353128	0.0201082	0.314078	0.123166	0.165509	0.0955567			0.322687	0.314629	0.329149	0.322155	0.00727488	0.00420016			0.0623364	0.0676845	0.0682478	0.0660896	0.00326249	0.0018836			0.345791	0.275854	0.293394	0.305013	0.0363879	0.0210085			0.272863	0.287627	0.276563	0.279018	0.00768186	0.00443512			0.162327	0.141913	0.137646	0.147295	0.0131913	0.007616
SA	SA		1.90679	1.35405	2.08437	1.78173	0.380881	0.219902			0.846892	0.940023	0.7436	0.843505	0.0982552	0.0567277			3.33114	2.31775	2.48271	2.71054	0.543753	0.313936			0.871532	0.769378	0.790044	0.810318	0.0540107	0.0311831			0.939558	1.48487	0.947954	1.12413	0.312438	0.180386			0.725242	1.05118	0.789074	0.855166	0.17273	0.0997255
ABA	ABA		0.089717	0.0830333	0.0723722	0.0817075	0.00874811	0.00505072			0.0359319	0.0376277	0.0396904	0.03775	0.00188228	0.00108673			2.98378	2.02711	2.6549	2.55526	0.486055	0.280624			0.141243	0.0980902	0.107744	0.115692	0.0226479	0.0130758			17.1565	14.1641	11.8836	14.4014	2.64447	1.52679			0.598575	0.108133	0.631012	0.445907	0.292969	0.169146
MeJA	MeJA		0.474601	0.591169	0.540888	0.535553	0.0584665	0.0337557			0.689156	0.654001	0.738494	0.693884	0.0424448	0.0245055			0.53529	0.51701	0.53735	0.529883	0.0111961	0.00646405			0.414837	0.392802	0.365118	0.390919	0.0249131	0.0143836			0.553026	0.452002	0.557566	0.520865	0.0596803	0.0344564			0.247259	0.27543	0.289844	0.270844	0.02166	0.0125054
JA	JA		0.204129	0.187665	0.17663	0.189474	0.0138388	0.00798984			0.071187	0.0692851	0.0851966	0.0752229	0.00868966	0.00501698			1.06196	1.30412	1.02222	1.12943	0.152583	0.0880937			0.235709	0.247463	0.238291	0.240487	0.0061772	0.00356641			0.386846	0.495992	0.471843	0.45156	0.0573306	0.0330998			0.268554	0.132168	0.205799	0.202174	0.0682654	0.0394131
Hormone			0.2HS1	0.2HS2	0.2HS3	Mean	SD	SE			0.6HS1	0.6HS2	0.6HS3	Mean	SD	SE			0.6VS1	0.6VS2	0.6VS3	Mean	SD	SE			0.8HS1	0.8HS2	0.8HS3	Mean	SD	SE			0.8VS1	0.8VS2	0.8VS3	Mean	SD	SE			1HS1	1HS2	1HS3	Mean	SD	SE
Zeatin	Zea		0.105867	0.24121	0.219224	0.188767	0.0726302	0.0419331			0.0521999	0.0536769	0.066102	0.0573263	0.00623462	0.00359956			0.053045	0.051684	0.0498864	0.0515384	0.00158434	0.000914718			0.0830817	0.105466	0.144248	0.110932	0.0309475	0.0178675			0.12815	0.120881	0.199272	0.149435	0.0433131	0.0250068			0.0493063	0.059649	0.0781612	0.0623722	0.0146189	0.00844025
IAA	IAA		5.46951	5.63774	5.06587	5.39104	0.293902	0.169684			0.934979	1.19235	0.914153	1.01383	0.12652	0.0730462			1.85287	1.5016	1.55777	1.63741	0.188695	0.108943			2.25556	1.62846	2.33856	2.07419	0.388245	0.224154			1.13676	1.42179	1.80363	1.45406	0.334605	0.193184			0.976891	1.71691	0.993146	1.22898	0.422634	0.244008
IBA	IBA		0.152841	0.127629	0.10265	0.127707	0.025096	0.0144892			0.149476	0.0611787	0.113602	0.108086	0.0362577	0.0209334			0.13803	0.113587	0.153339	0.134985	0.02005	0.0115759			0.0470203	0.0547863	0.0560867	0.0526311	0.00490241	0.00283041			30.5037	22.0016	26.5065	26.3373	4.25362	2.45583			0.117598	0.12462	0.288713	0.176977	0.0968301	0.0559049
SA	SA		2.08813	1.91543	1.68623	1.8966	0.201609	0.116399			3.97834	5.08478	4.15652	4.40655	0.485067	0.280054			2.90607	2.87098	2.11442	2.63049	0.447275	0.258234			2.86835	1.05899	1.21335	1.71356	1.00304	0.579108			2.4524	2.49298	2.16271	2.36936	0.180117	0.103991			22.4974	17.7415	15.2396	18.4928	3.68678	2.12856
ABA	ABA		0.0365948	0.0407202	0.0437033	0.0403394	0.00356951	0.00206086			0.0182073	0.0175669	0.0155525	0.0171089	0.00113118	0.000653089			3.51377	2.83743	2.24768	2.86629	0.633539	0.365774			0.111313	0.128403	0.110615	0.116777	0.0100749	0.00581676			3.25724	3.43421	1.32483	2.67209	1.17012	0.675567			0.0553137	0.0537658	0.0549565	0.0546787	0.000810458	0.000467918
MeJA	MeJA		0.446807	0.406455	0.586278	0.479847	0.0943547	0.0544757			1.22046	0.716883	1.0532	0.996847	0.20941	0.120903			0.438926	0.445506	0.46012	0.448184	0.0108481	0.00626313			0.892563	0.681227	0.640471	0.738087	0.135323	0.078129			0.765854	0.802021	0.805225	0.791034	0.0218645	0.0126235			0.414961	0.412016	0.672955	0.499977	0.14981	0.086493
JA	JA		0.0765442	0.0757205	0.0640827	0.0721158	0.00696908	0.0040236			0.0946174	0.101484	0.106399	0.100833	0.00483175	0.00278961			0.127723	0.121028	0.223059	0.15727	0.0570733	0.0329513			0.163587	0.124522	0.22861	0.17224	0.0525807	0.0303575			0.153265	0.116605	0.146244	0.138705	0.0194584	0.0112343			0.156129	0.182401	0.202067	0.180199	0.0230478	0.0133067

### Sheet: Log2 and SE value
Upregulated and downregulated hormones
Red cell	Up regulated(Log2 fold ≥1)
Red cell with bold digits	metabolites that were altered in two or more hardness levels
Yellow cell	Down regulated(Log2 fold - ≥1)
Yellow cell with bold digits	metabolites that were altered in two or more hardness levels
Hormones :	0.2 H Root Mean	Fold Change	Log transformation		0.6 H Root Mean	Fold Change	Log transformation	Standard Error		0.8 H Root Mean	Fold Change	Log transformation	Standard Error		1.0 H Root Mean	Fold Change	Log transformation	Standard Error		1.2 H Root Mean	Fold Change	Log transformation	Standard Error		0.6 V Root Mean	Fold Change	Log transformation	Standard Error		0.8 V Root Mean	Fold Change	Log transformation	Standard Error		1.0 V Root Mean	Fold Change	Log transformation	Standard Error		1.2 V Root Mean	Fold Change	Log transformation	Standard Error
Zeatin	0.234432	1	0		0.104363	0.445172	-1.16756	0.00346209		0.0579082	0.431629	-1.21214	0.00181317		0.136911	0.247015	-2.01733	0.0149377		0.323956	0.558506	-0.840355	0.0648491		0.101188	0.584013	-0.775928	0.00286498		0.130932	0.292446	-1.77376	0.00541601		0.0685586	1.38188	0.466628	0.00258009		0.0471808	0.201255	-2.3129	0.00137469
IAA	3.98615	1	0		0.970384	0.243439	-2.03837	0.0649308		1.70739	0.44142	-1.17978	0.583834		0.858389	0.428331	-1.2232	0.0499031		2.76936	0.06385	-3.96917	0.186133		1.75957	0.215343	-2.21529	0.060278		0.254516	0.116577	-3.10065	0.0189935		0.464692	0.694744	-0.525446	0.0281175		0.194008	0.0486704	-4.36081	0.00930766
IBA	0.123166	1	0		0.322155	2.61561	1.38715	0.00420016		0.305013	0.536588	-0.898114	0.0210085		0.147295	2.47643	1.30826	0.007616		10.7078	2.26537	1.17975	1.17245		0.0660896	1.19591	0.258103	0.0018836		0.279018	1.61751	0.693775	0.00443512		0.199223	86.9377	6.44191	0.00673226		0.228496	1.85518	0.891562	0.00963304
SA	1.78173	1	0		0.843505	0.473418	-1.07881	0.0567277		0.810318	1.52129	0.605297	0.0311831		0.855166	0.454792	-1.13672	0.0997255		0.444419	0.630917	-0.664478	0.014526		2.71054	0.479963	-1.05901	0.313936		1.12413	0.31672	-1.65872	0.180386		0.564311	0.24943	-2.00329	0.0279292		0.225847	0.126757	-2.97986	0.03305
ABA	0.0817075	1	0		0.03775	0.462014	-1.11399	0.00108673		0.115692	31.2733	4.96686	0.0130758		0.445907	1.41593	0.501755	0.169146		0.202728	176.255	7.46152	0.0178256		2.55526	5.45735	2.4482	0.280624		14.4014	40.263	5.33138	1.52679		3.28978	2.48114	1.311	0.552228		3.32251	40.6635	5.34566	0.482471
MeJA	0.535553	1	0		0.693884	1.29564	0.373665	0.0245055		0.390919	0.989414	-0.0153539	0.0143836		0.270844	0.729935	-0.45416	0.0125054		0.23535	0.972574	-0.0401203	0.0109554		0.529883	0.505728	-0.983565	0.00646405		0.520865	1.21096	0.276153	0.0344564		0.648534	0.439453	-1.18622	0.0564347		0.461491	0.86171	-0.214726	0.0616836
JA	0.189474	1	0		0.0752229	0.397008	-1.33276	0.00501698		0.240487	5.96085	2.57552	0.00356641		0.202174	1.26923	0.343958	0.0394131		0.326041	2.38323	1.25292	0.0158603		1.12943	1.06702	0.0935926	0.0880937		0.45156	2.16699	1.11569	0.0330998		0.410589	1.72077	0.783052	0.00356032		0.308704	1.62926	0.704219	0.0201284
Hormones :	0.2 H Shoot Mean	Fold Change	Log transformation		0.6 H Shoot Mean	Fold Change	Log transformation	Standard Error		0.8 H Shoot Mean	Fold Change	Log transformation	Standard Error		1.0 H Shoot Mean	Fold Change	Log transformation	Standard Error		1.2 H Shoot Mean	Fold Change	Log transformation	Standard Error		0.6 V Shoot Mean	Fold Change	Log transformation	Standard Error		0.8 V Shoot Mean	Fold Change	Log transformation	Standard Error		1.0 V Shoot Mean	Fold Change	Log transformation	Standard Error		1.2 V Shoot Mean	Fold Change	Log transformation	Standard Error
Zeatin	0.188767	1	0		0.0573263	0.303688	-1.71934	0.00359956		0.110932	0.587664	-0.766936	0.0178675		0.0623722	0.330418	-1.59763	0.00844025		0.101961	0.540139	-0.888599	0.0422751		0.0515384	0.273026	-1.87289	0.000914718		0.149435	0.791634	-0.337095	0.0250068		0.042912	0.227328	-2.13716	0.002356		0.0300867	0.159385	-2.64941	0.00375057
IAA	5.39104	1	0		1.01383	0.188058	-2.41075	0.0730462		2.07419	0.384748	-1.37801	0.224154		1.22898	0.227967	-2.1331	0.244008		2.03311	0.377128	-1.40688	0.26144		1.63741	0.303729	-1.71915	0.108943		1.45406	0.269718	-1.89048	0.193184		0.616714	0.114396	-3.12789	0.059951		0.618304	0.114691	-3.12418	0.0473874
IBA	0.127707	1	0		0.108086	0.846358	-0.240659	0.0209334		0.0526311	0.412125	-1.27885	0.00283041		0.176977	1.38581	0.47073	0.0559049		0.109021	0.853686	-0.228222	0.0707249		0.134985	1.057	0.079971	0.0115759		26.3373	206.233	7.68813	2.45583		0.249855	1.95648	0.968257	0.0137544		0.167856	1.31439	0.39439	0.0113115
SA	1.8966	1	0		4.40655	2.3234	1.21623	0.280054		1.71356	0.903494	-0.146414	0.579108		18.4928	9.75053	3.28548	2.12856		9.80375	5.16913	2.36992	0.21856		2.63049	1.38695	0.471916	0.258234		2.36936	1.24927	0.321086	0.103991		1.4717	0.775969	-0.365929	0.160853		1.43663	0.757478	-0.400724	0.16154
ABA	0.0403394	1	0		0.0171089	0.424123	-1.23744	0.000653089		0.116777	2.89486	1.53349	0.00581676		0.0546787	1.35547	0.438789	0.000467918		0.0661776	1.64052	0.714152	0.00146522		2.86629	71.0544	6.15085	0.365774		2.67209	66.2403	6.04964	0.675567		6.00289	148.81	7.21732	0.603946		5.42933	134.591	7.07244	0.284966
MeJA	0.479847	1	0		0.996847	2.07743	1.0548	0.120903		0.738087	1.53817	0.621217	0.078129		0.499977	1.04195	0.0592889	0.086493		0.479165	0.998578	-0.00205227	0.120939		0.448184	0.934014	-0.0984834	0.00626313		0.791034	1.64851	0.721165	0.0126235		0.302685	0.630796	-0.664755	0.0189948		0.483265	1.00712	0.010241	0.0097056
JA	0.0721158	1	0		0.100833	1.39822	0.483588	0.00278961		0.17224	2.38838	1.25603	0.0303575		0.180199	2.49875	1.32121	0.0133067		0.169164	2.34573	1.23004	0.0253542		0.15727	2.1808	1.12486	0.0329513		0.138705	1.92336	0.94363	0.0112343		0.215607	2.98973	1.58001	0.00880507		0.191118	2.65016	1.40608	0.00950382
