## Supplementary material for "Tomato roots sense horizontal/vertical mechanical impedance and divergently modulate root/shoot metabolome": Table S5

### Sheet: Table S5A
Table S5: Unique and shared (common) interactions in metabolic networks of root and shoot. A: Tabular comparison depicts the number of unique as well as common interaction/s in the correlation network of the impeded root (Horizontally/vertically) and shoot (Horizontally/vertically).
HR= Horizontal root, VR= Vertical root, HS=Horizontal shoot, VS= Vertical shoot. 0.2= 0.2% agarose used in growth medium, 0.6=0.6% agarose used in growth medium, 0.8=0.8%agarose used in growth medium, 1=1 % agarose used in growth medium, 1.2= 1.2% agarose used in growth medium.

### Sheet: Table S5B
Table S5B: A comparative table shows the changes in the total number of interactions as well as positive and negative interactions in the metabolic network.
HR= Horizontal root, VR= Vertical root, HS=Horizontal shoot, VS= Vertical shoot. 0.2= 0.2% agarose used in growth medium, 0.6=0.6% agarose used in growth medium, 0.8=0.8%agarose used in growth medium, 1=1 % agarose used in growth medium, 1.2= 1.2% agarose used in growth medium.
Network name	No of nodes	No of positive interactions	No of negative interactions	Total interactions	Fraction positive	Fraction negative	Percentage positive	Percentage negative
0.2HR_unique_cutoff_095	88	426	266	694	0.613833	0.383285	61.3833	38.3285
0.6HR_unique_cutoff_095	88	473	75	548	0.863139	0.136861	86.3139	13.6861
0.6VR_unique_cutoff_095	88	743	141	884	0.840498	0.159502	84.0498	15.9502
0.8HR_unique_cutoff_095	88	593	76	669	0.886398	0.113602	88.6398	11.3602
0.8VR_unique_cutoff_095	88	626	276	902	0.694013	0.305987	69.4013	30.5987
1HR_unique_cutoff_095	88	430	275	705	0.609929	0.390071	60.9929	39.0071
1VR_unique_cutoff_095	88	403	233	636	0.633648	0.366352	63.3648	36.6352
1.2HR_unique_cutoff_095	88	275	393	668	0.411677	0.588323	41.1677	58.8323
1.2VR_unique_cutoff_095	88	334	371	705	0.473759	0.526241	47.3759	52.6241
Network name	No of nodes	No of positive interactions	No of negative interactions	Total interactions	Fraction positive	Fraction negative	Percentage positive	Percentage negative
0.2HS_unique_cutoff_095	88	298	341	639	0.466354	0.533646	46.6354	53.3646
0.6HS_unique_cutoff_095	88	360	250	610	0.590164	0.409836	59.0164	40.9836
0.6VS_unique_cutoff_095	88	431	194	625	0.6896	0.3104	68.96	31.04
0.8HS_unique_cutoff_095	88	359	166	525	0.68381	0.31619	68.381	31.619
0.8VS_unique_cutoff_095	88	482	219	701	0.687589	0.312411	68.7589	31.2411
1HS_unique_cutoff_095	88	336	323	659	0.509863	0.490137	50.9863	49.0137
1VS_unique_cutoff_095	88	476	184	660	0.721212	0.278788	72.1212	27.8788
1.2HS_unique_cutoff_095	88	717	193	910	0.787912	0.212088	78.7912	21.2088
1.2VS_unique_cutoff_095	88	370	223	593	0.623946	0.376054	62.3946	37.6054
